# Molecular signaling associated with antidepressant actions exhibits diurnal fluctuations in the prefrontal cortex and hippocampus of adult male and female mice

**DOI:** 10.64898/2026.04.07.716906

**Authors:** Gemma González-Hernández, Stanislav Rozov, Esther Berrocoso, Tomi Rantamäki

## Abstract

An increasing number of epidemiological and experimental studies have demonstrated a bidirectional relationship between mood disorders and the circadian system, with disrupted circadian rhythms contributing to depressive states, and their restoration playing a key role in antidepressants effects. In this context, we sought to examine whether key molecular targets of antidepressants exhibit diurnal regulatory patterns. Naïve adult male and female C57BL/6 mice were euthanized at 3-hour intervals beginning at *Zeitgeber Time* 0 (ZT0), and hippocampal (HC) and medial prefrontal cortex (mPFC) tissues were collected for RT-qPCR and western blot analyses. We observed statistically significant diurnal rhythmicity in all analyzed transcripts (*cFos*, *Arc*, *Nr4a1*, *Dusp1*, *Dusp5*, and *Dusp6*) in both HC and mPFC samples, with peak expression occurring during the dark (active) phase (ZT15–18). Phosphorylation levels of TrkB^Y816^ (tropomyosin-related kinase) and GSK3β^S9^ (glycogen synthase kinase 3β) also showed periodic rhythmicity, peaking during the light (inactive) phase. Levels of p-ERK2^T185/Y187^ (extracellular-signal regulated kinase) did not display rhythmicity, but peaked during the light phase in the HC, especially in males. Collectively, these findings demonstrate that antidepressant targets are subject to diurnal regulation, highlighting the importance of integrating circadian biology and time-of-day as relevant variables in the development of translationally relevant antidepressant research.

**Highlights:**

- Key molecular targets of antidepressants exhibit diurnal regulation in adult mice
- Diurnal patterns were conserved across targets, sexes, and brain regions (HC&PFC)
- *cFos, Arc, Nr4a1, Dusp1,5,6* mRNAs display peak expression during the dark phase
- TrkB^Y816^ and GSK3β^S9^ phosphorylation peak during the light (inactive) phase
- Antidepressant mechanisms may be linked with circadian and sleep-wake dynamics

**Graphical abstract:** 
