## Supplementary Information File 3 for "Molecular signaling associated with antidepressant actions exhibits diurnal fluctuations in the prefrontal cortex and hippocampus of adult male and female mice"

### Sheet: Fig1A-BIO_CYCLE-PCR-HC-Males
Column1	Column2	Column3	Column4	Column5	Column6	Column7	Column8	Column9	Column10	Column11	Column12	Column13	Column14	Column15	Column16	Column17	Column18	Column19	Column20	Column21	Column22	Column23	Column24	Column25	Column26	Column27	Column28	Column29	Column30	Column31	Column32	Column33	Column34	Column35	Column36	Column37	Column38	Column39	Column40	Column41	Column42	Column43	Column44	Column45	Column46	Column47	Column48	Column49
ID	P_VALUE	Q_VALUE	PERIOD	LAG	AMPLITUDE	OFFSET	MEAN_PERIODICITY	SCATTER	TP_0_REP_1	TP_0_REP_2	TP_0_REP_3	TP_0_REP_4	TP_0_REP_5	TP_3_REP_1	TP_3_REP_2	TP_3_REP_3	TP_3_REP_4	TP_3_REP_5	TP_6_REP_1	TP_6_REP_2	TP_6_REP_3	TP_6_REP_4	TP_6_REP_5	TP_9_REP_1	TP_9_REP_2	TP_9_REP_3	TP_9_REP_4	TP_9_REP_5	TP_12_REP_1	TP_12_REP_2	TP_12_REP_3	TP_12_REP_4	TP_12_REP_5	TP_15_REP_1	TP_15_REP_2	TP_15_REP_3	TP_15_REP_4	TP_15_REP_5	TP_18_REP_1	TP_18_REP_2	TP_18_REP_3	TP_18_REP_4	TP_18_REP_5	TP_21_REP_1	TP_21_REP_2	TP_21_REP_3	TP_21_REP_4	TP_21_REP_5
Arc	0.00315844	0.00947532	24.709637	18.876771940497797	0.9267459300624373	1.8537781915992597	0.98010534	1.069941761248982	1.9072	1.7179	1.2442	2.3154	2.6318	0.7935	0.7586	0.9491	0.8053	2.1133	0.4025	0.8489	0.8810	1.5764	1.6580	0.7727	0.5154	1.0221	1.4079	1.8683	1.3708	1.0657	1.3864	1.7228	2.3921	1.1478	1.5904	2.2458	3.8372	2.9451	1.5654	2.9528	2.2818	3.0842	4.3314	1.3074	1.9189	2.1100	5.1569	''
cFos	0.03308761	0.035231290000000005	25.420616	20.229083583493114	1.3507582980787862	2.3510795729257308	0.6984656	1.2835416568498965	1.8121	2.2020	1.5741	3.4690	4.6552	0.6072	0.4874	1.3646	0.7807	3.0017	0.2393	0.3421	1.4517	2.2470	2.2595	0.3579	0.2995	0.9306	1.4133	2.4067	0.4358	0.5915	1.3940	1.5419	4.1126	0.5275	1.5293	2.8102	5.0887	4.6414	0.5814	2.3645	2.8827	4.3409	''	1.6068	1.7393	2.6446	16.7741	''
Nr4a1	0.03437316000000001	0.035231290000000005	25.151037	19.21397710485268	0.8889247405733307	1.8214527622068375	0.97129357	1.2876370553427585	2.0638	1.7538	1.0565	1.9249	2.6333	1.0917	0.7278	0.7988	0.6314	2.3854	0.4127	0.9587	0.9187	1.7488	1.7914	0.7996	0.5567	1.0006	1.2371	1.8838	1.0837	0.9430	1.0481	1.4982	2.5236	1.0197	1.6330	1.7209	3.4761	3.1190	1.1742	2.7067	2.0041	3.1612	4.6150	1.2640	2.1138	1.5918	5.8288	''
Dusp1	0.00910116	0.01820232	25.59583	19.961144763905562	0.6853534544241051	1.7972268179433593	0.7748575	1.1511708230116269	3.0291	1.5531	1.1192	1.6950	2.2635	1.3249	0.7047	1.0731	0.6595	1.4906	0.5504	0.7117	1.3031	1.5247	1.7159	0.8786	0.6349	1.3449	1.1945	1.8143	1.1385	1.0828	1.5249	1.4585	2.6788	0.7937	1.4674	1.7703	2.8826	2.6548	0.7787	1.9013	2.3018	2.1638	3.4002	2.1693	1.4850	2.0086	8.2778	''
Dusp5	0.035231290000000005	0.035231290000000005	25.640505	17.139414970381004	0.5421235666738686	1.8958778952151425	0.7766259	1.2913516594476073	1.7825	2.0345	0.9426	1.5176	2.4992	1.0678	1.2715	0.8505	0.4923	1.7072	1.1143	1.3899	1.5504	1.8317	2.5018	1.2566	1.2199	1.9610	0.8139	2.6765	1.5052	2.2250	1.5555	1.7405	2.4708	1.3498	2.1518	2.9376	3.6445	3.2426	1.0960	3.7709	2.3110	1.6965	2.4021	1.4459	2.2043	2.3190	3.2322	''
Dusp6	1.4399999999999998e-06	8.639999999999999e-06	25.104391	18.77879330184351	0.6502061773794031	1.5750089514765881	0.9702949	0.7599364369029733	1.7139	1.3764	1.2600	1.6306	1.73812389188408	0.9291	1.0665	0.9661	0.6302	1.6285	0.5713	1.1385	0.8101	1.6655	1.2864	1.0403	0.6664	1.1178	1.1717	1.5396	1.2734	1.1317	1.0559	1.3567	1.6827	1.4224	1.7362	1.4716	2.3315	2.4428	2.0401	2.8215	1.6016	2.5544	2.6472	2.0313	2.0419	1.4082	3.1204	''

### Sheet: Fig1B-BIO_CYCLE-PCR-HC-Females
Column1	Column2	Column3	Column4	Column5	Column6	Column7	Column8	Column9	Column10	Column11	Column12	Column13	Column14	Column15	Column16	Column17	Column18	Column19	Column20	Column21	Column22	Column23	Column24	Column25	Column26	Column27	Column28	Column29	Column30	Column31	Column32	Column33	Column34	Column35	Column36	Column37	Column38	Column39	Column40	Column41	Column42	Column43	Column44	Column45	Column46	Column47	Column48	Column49
ID	P_VALUE	Q_VALUE	PERIOD	LAG	AMPLITUDE	OFFSET	MEAN_PERIODICITY	SCATTER	TP_0_REP_1	TP_0_REP_2	TP_0_REP_3	TP_0_REP_4	TP_0_REP_5	TP_3_REP_1	TP_3_REP_2	TP_3_REP_3	TP_3_REP_4	TP_3_REP_5	TP_6_REP_1	TP_6_REP_2	TP_6_REP_3	TP_6_REP_4	TP_6_REP_5	TP_9_REP_1	TP_9_REP_2	TP_9_REP_3	TP_9_REP_4	TP_9_REP_5	TP_12_REP_1	TP_12_REP_2	TP_12_REP_3	TP_12_REP_4	TP_12_REP_5	TP_15_REP_1	TP_15_REP_2	TP_15_REP_3	TP_15_REP_4	TP_15_REP_5	TP_18_REP_1	TP_18_REP_2	TP_18_REP_3	TP_18_REP_4	TP_18_REP_5	TP_21_REP_1	TP_21_REP_2	TP_21_REP_3	TP_21_REP_4	TP_21_REP_5
Arc	5.184e-05	0.00010952000000000001	22.020676	17.17302696877096	0.5754987963940577	1.4625011083729653	0.95909464	0.8611510278605017	1.1390	1.8636	1.8798	2.3663	1.9265	0.9945	0.8740	0.8740	1.0079	1.3019	0.6995	0.9823	0.9064	1.0338	1.0051	0.8807	0.9623	0.8003	1.4087	1.0866	1.0971	1.5458	1.5828	1.5669	2.3084	1.6294	2.1850	3.6244	1.9295	1.8560	1.3997	2.3971	1.4668	1.9491	2.2263	0.8193	2.0356	1.5916	0.9897	2.8570
cFos	3.965621818688036e-05	0.00010952000000000001	24.000805	19.86320303862919	0.8329712597093903	1.670850846874245	0.94482094	0.8069624099052414	1.1065	3.1209	2.2555	3.4823	2.2643	0.9078	1.2023	0.9555	0.8903	1.1617	0.5718	0.8679	0.8540	1.1763	1.0518	0.6398	1.1726	0.9269	0.8811	0.9053	0.8756	1.6820	1.4666	1.7341	1.7004	1.3115	1.4092	2.7654	1.7335	1.8152	1.4485	2.7822	1.8860	2.1217	2.3142	0.9080	1.9592	1.8983	2.8105	5.4306
Nr4a1	0.0049420900000000005	0.005930508000000001	22.003716	17.86020046217138	0.5536577829433724	1.508466578787615	0.96685165	1.1059255558841483	0.804	2.262	2.211	2.658	2.229	1.0160	0.9081	0.9237	0.8494	1.3751	0.7331	1.0619	0.9517	1.1350	0.9531	0.8045	1.1342	0.8457	1.2865	1.2668	1.1532	1.7149	1.3841	1.2861	2.3360	1.3100	1.9051	2.6265	1.8214	1.7965	1.2456	2.7884	1.2778	1.9543	2.4524	0.8483	1.9002	1.0635	1.0228	3.6700
Dusp1	0.0018128567166566815	0.002719285074985022	25.633463	18.35861548515365	0.5147274131173856	1.4614724719554935	0.7900413	0.9454155742044453	0.9569	1.6114	1.4616	1.7501	1.1853	0.7199	1.3004	1.0181	1.1464	0.8287	0.7743	1.1902	1.2062	1.3440	1.0088	0.7045	1.4025	1.2774	0.8270	1.1924	0.8583	1.9374	1.6613	1.7880	1.8036	1.2812	1.6660	2.2242	1.6689	1.5443	1.1855	2.5536	1.8902	1.7104	2.3293	0.9328	1.7715	2.0553	2.4846	3.5807
Dusp5	0.26977636	0.26977636	23.530832	15.729202751317612	0.19977289125625164	1.2428778584237494	0.9456683	1.6956371336851608	0.6848	1.5382	1.3120	1.3435	1.2768	0.6519	0.9176	0.9277	1.3609	1.3152	0.8935	1.0881	0.9803	0.9460	1.0855	0.9890	1.2976	1.1920	1.1341	1.4588	1.0860	1.1832	1.4704	1.2548	1.7510	0.7450	1.8602	1.8854	1.2669	1.6055	0.9901	1.6847	1.1024	1.2796	1.5424	0.7224	1.3768	1.2865	1.5509	1.4525
Dusp6	5.4760000000000004e-05	0.00010952000000000001	24.782612	18.14366581956219	0.43924552609336764	1.3389412856522975	0.97467095	0.862199534923859	0.7343	1.5789	1.1770	1.5728	1.3807	0.7607	0.8999	1.0452	1.0392	1.3331	0.6319	0.9538	1.0129	0.9521	0.9568	0.6159	1.0415	0.9139	1.1232	1.0144	0.9127	1.3104	1.0796	1.2527	1.5875	1.2067	2.0024	1.8889	1.8713	1.8776	0.9469	2.5064	1.4070	1.8610	1.9503	1.0087	2.0320	1.2379	1.8164	2.3271

### Sheet: Fig2A-BIO_CYCLE-PCR-PFC-Males
Column1	Column2	Column3	Column4	Column5	Column6	Column7	Column8	Column9	Column10	Column11	Column12	Column13	Column14	Column15	Column16	Column17	Column18	Column19	Column20	Column21	Column22	Column23	Column24	Column25	Column26	Column27	Column28	Column29	Column30	Column31	Column32	Column33	Column34	Column35	Column36	Column37	Column38	Column39	Column40	Column41	Column42	Column43	Column44	Column45	Column46	Column47	Column48	Column49
ID	P_VALUE	Q_VALUE	PERIOD	LAG	AMPLITUDE	OFFSET	MEAN_PERIODICITY	SCATTER	TP_0_REP_1	TP_0_REP_2	TP_0_REP_3	TP_0_REP_4	TP_0_REP_5	TP_3_REP_1	TP_3_REP_2	TP_3_REP_3	TP_3_REP_4	TP_3_REP_5	TP_6_REP_1	TP_6_REP_2	TP_6_REP_3	TP_6_REP_4	TP_6_REP_5	TP_9_REP_1	TP_9_REP_2	TP_9_REP_3	TP_9_REP_4	TP_9_REP_5	TP_12_REP_1	TP_12_REP_2	TP_12_REP_3	TP_12_REP_4	TP_12_REP_5	TP_15_REP_1	TP_15_REP_2	TP_15_REP_3	TP_15_REP_4	TP_15_REP_5	TP_18_REP_1	TP_18_REP_2	TP_18_REP_3	TP_18_REP_4	TP_18_REP_5	TP_21_REP_1	TP_21_REP_2	TP_21_REP_3	TP_21_REP_4	TP_21_REP_5
Arc	1.96e-06	3.92e-06	23.472256	19.0522001583858	1.8037019949057482	2.252900308249774	0.9825256	0.7316474940361838	3.4308	2.9191	1.9326	4.9065	''	0.2471	0.7754	0.601	1.0435	2.0072	0.2118	0.2447	0.5753	1.4853	1.0039	''	0.3042	0.7764	0.7571	1.5098	0.3705	0.5225	1.5016	1.8104	2.9879	1.3362	2.3181	2.6525	3.7955	4.6542	1.7937	3.0456	4.6541	6.1243	5.1909	1.1633	4.4589	3.8539	4.049	''
cFos	0.0008065600000000001	0.0008065600000000001	23.549936	18.365634976811062	1.6822394865805927	2.1761744215512526	0.9841834	0.9770380875705008	1.9642	1.5806	1.9222	4.4655	''	0.0944	0.7195	0.3974	1.5743	2.1191	0.073	0.149	0.4112	1.0843	1.0671	0.329	0.2223	0.66	1.0919	1.8793	0.2258	0.3548	1.5325	1.9717	4.0309	0.7344	1.9543	2.4287	6.6211	4.7061	1.16	2.9525	4.6998	6.4404	6.222	0.8605	3.2901	2.9682	4.5884	''
Nr4a1	9e-06	1.35e-05	23.969948	19.456171970053777	2.6529905356727186	3.312408501151154	0.9734666	0.7753411519124608	4.9712	4.736	3.2365	6.9122	''	0.2007	0.4323	0.4247	1.8444	2.736	0.2726	0.2543	1.0774	2.0855	1.8048	1.0932	0.6109	1.6234	1.7764	2.2759	0.6182	0.7158	1.9248	2.7315	4.383	1.9695	3.6495	2.8701	5.1512	5.311	1.7846	3.6136	6.915	11.844	7.4448	1.2741	6.3766	6.607	7.1166	''
Dusp1	0.00011566939338337125	0.0001388032720600455	25.479258	18.653689037424662	1.4402112681958492	2.1916298849928615	0.92474633	0.8575459419524561	1.7396	1.3389	2.2096	2.4028	''	0.4305	0.5621	0.6714	1.3135	1.9827	0.7742	0.6992	1.0017	2.3376	1.5422	1.1384	0.6408	1.2448	1.18	2.0764	0.7304	0.915	1.8916	2.8851	3.4115	1.2327	2.1684	2.353	3.6334	3.8713	1.3452	2.7837	4.6948	6.0827	6.0624	1.188	3.3856	4.9232	5.6547	''
Dusp5	3.5999999999999994e-07	1.2165712687049524e-06	24.662483	18.840749340676773	1.0099216045334536	1.875384763094469	0.97611165	0.6692292101747356	2.1344	1.8595	1.55	2.8093	''	0.5857	1.182	0.6962	1.0624	1.1399	0.7871	0.7572	0.9964	1.3702	0.8943	0.8887	0.9134	1.4768	0.9762	1.2537	0.8671	1.0414	1.497	1.5903	2.2764	1.3573	2.0164	1.8646	2.9271	2.6279	1.4666	3.3442	3.3344	3.398	3.0791	1.2048	3.9967	2.9426	2.6422	''
Dusp6	4.055237562349841e-07	1.2165712687049524e-06	24.93213	19.443552117910105	0.7971315004370135	1.5061913758380565	0.9740214	0.4490559970282679	1.715	1.7559	1.3889	1.706	''	0.4433	0.8651	0.6768	1.1843	1.4306	0.7312	0.5313	0.7505	0.8573	0.8624	0.7784	0.8408	0.896	0.9297	1.2	0.8466	0.8908	0.9853	1.0551	1.1975	1.4104	1.6934	1.1707	1.6178	1.7873	1.7399	1.8537	2.3172	2.607	3.2966	1.4989	2.6331	2.4043	2.5173	''

### Sheet: Fig2B-BIO_CYCLE-PCR-PFC-Females
Column1	Column2	Column3	Column4	Column5	Column6	Column7	Column8	Column9	Column10	Column11	Column12	Column13	Column14	Column15	Column16	Column17	Column18	Column19	Column20	Column21	Column22	Column23	Column24	Column25	Column26	Column27	Column28	Column29	Column30	Column31	Column32	Column33	Column34	Column35	Column36	Column37	Column38	Column39	Column40	Column41	Column42	Column43	Column44	Column45	Column46	Column47	Column48	Column49
ID	P_VALUE	Q_VALUE	PERIOD	LAG	AMPLITUDE	OFFSET	MEAN_PERIODICITY	SCATTER	TP_0_REP_1	TP_0_REP_2	TP_0_REP_3	TP_0_REP_4	TP_0_REP_5	TP_3_REP_1	TP_3_REP_2	TP_3_REP_3	TP_3_REP_4	TP_3_REP_5	TP_6_REP_1	TP_6_REP_2	TP_6_REP_3	TP_6_REP_4	TP_6_REP_5	TP_9_REP_1	TP_9_REP_2	TP_9_REP_3	TP_9_REP_4	TP_9_REP_5	TP_12_REP_1	TP_12_REP_2	TP_12_REP_3	TP_12_REP_4	TP_12_REP_5	TP_15_REP_1	TP_15_REP_2	TP_15_REP_3	TP_15_REP_4	TP_15_REP_5	TP_18_REP_1	TP_18_REP_2	TP_18_REP_3	TP_18_REP_4	TP_18_REP_5	TP_21_REP_1	TP_21_REP_2	TP_21_REP_3	TP_21_REP_4	TP_21_REP_5
Arc	2.1152319383861822e-07	1.0851515328880594e-06	24.50815	19.502966172829062	3.806617752548078	4.3883683998472485	0.975972	0.5687435185049307	1.8471	5.9020	7.2186	8.9578	''	0.5421	0.6615	1.1189	1.2436	1.9492	0.4987	0.8775	0.6795	0.7609	1.0890	0.7052	1.0918	0.9398	1.3096	0.9537	1.4550	2.4258	2.2311	3.4206	4.2240	7.5071	4.0327	7.6554	4.4928	''	7.6382	10.1544	3.2725	6.0321	7.7503	1.1190	8.6773	9.5767	12.3884	''
cFos	4.581229409750311e-06	9.162458819500622e-06	24.895926	19.811548048250973	4.2675856905825125	4.84114859525428	0.96506584	0.5631362120263779	1.4970	4.8196	10.9423	7.1997	''	0.5902	0.8412	1.0638	1.0467	1.7787	0.5004	1.2084	0.6036	0.8989	1.6982	0.7081	1.2473	0.4988	1.7677	0.9495	1.9295	2.2967	2.0289	3.5220	4.6691	3.6594	4.2724	6.7371	5.0334	''	8.6833	12.7720	4.8486	6.3640	10.3695	1.8962	9.7123	10.8453	14.0979	''
Nr4a1	3.617171776293531e-07	1.0851515328880594e-06	23.559565	19.498030040650487	3.0155638159771394	3.544449333732346	0.97435117	0.6472371694022763	1.1117	5.2950	9.2513	8.6560	''	0.6739	0.5332	0.9910	1.1078	2.4307	0.4017	1.0869	0.5887	0.8660	0.8225	1.0182	0.9018	0.5526	1.2926	1.4655	1.6836	1.6693	1.6956	2.8539	3.9839	2.8540	3.5391	5.2173	4.5054	''	7.8417	9.2515	2.2040	6.4510	6.8333	0.6250	6.3029	7.2745	9.2235	''
Dusp1	0.00032682336034517065	0.0003268233603451706	25.984377	19.43704753144693	1.574287042300659	2.5163191565464125	0.8959179	0.48437745643953545	1.3150	2.7029	3.4396	2.1837	''	0.9470	0.6857	1.0571	1.1027	1.3128	1.0985	1.3683	0.9876	0.8786	0.9121	1.2580	1.2405	1.3905	1.6361	1.1399	1.7603	1.8960	1.9789	2.4441	2.3473	3.2729	1.9007	4.2089	2.3461	''	5.4231	5.2535	3.1894	2.6548	3.8412	2.0188	5.7190	6.7117	6.4725	''
Dusp5	9.692518420628757e-06	1.4538777630943136e-05	25.100037	19.175015520166394	1.261299069458233	2.266340024658764	0.9599439	0.6526094730265423	1.0713	2.3749	3.4122	3.2463	''	0.8699	0.8008	0.9346	1.1246	1.3576	0.9348	1.1375	0.8867	1.1942	1.1707	1.1467	1.4285	1.0559	1.7766	1.0986	1.2624	1.4600	1.6210	1.9736	3.3842	3.4773	2.3360	2.4910	2.2438	''	4.0871	3.0664	1.9831	3.5292	3.3391	1.3572	3.9903	4.1510	4.7655	''
Dusp6	4.857398597445524e-05	5.828878316934629e-05	25.666142	19.60748779878786	1.302805981322127	2.1506473883467034	0.9421292	0.43379205452345154	1.5374	1.8695	3.1408	2.5246	''	0.9895	0.9369	1.0293	1.0475	1.6043	0.9295	1.1261	0.8708	1.3120	1.3053	1.1158	1.3167	0.9979	1.2701	1.2272	1.4682	1.7032	1.2847	2.0965	1.4345	2.4507	2.0281	2.8473	2.5674	''	3.9110	3.7263	2.5017	2.9402	3.6730	1.9194	4.2917	4.5769	5.6102	''

### Sheet: Fig3-BIO_CYCLE-WB-HC-Males
Column1	Column2	Column3	Column4	Column5	Column6	Column7	Column8	Column9	Column10	Column11	Column12	Column13	Column14	Column15	Column16	Column17	Column18	Column19	Column20	Column21	Column22	Column23	Column24	Column25	Column26	Column27	Column28	Column29	Column30	Column31	Column32	Column33	Column34	Column35	Column36	Column37	Column38	Column39	Column40	Column41	Column42	Column43	Column44	Column45	Column46	Column47	Column48	Column49
ID	P_VALUE	Q_VALUE	PERIOD	LAG	AMPLITUDE	OFFSET	MEAN_PERIODICITY	SCATTER	TP_0_REP_1	TP_0_REP_2	TP_0_REP_3	TP_0_REP_4	TP_0_REP_5	TP_3_REP_1	TP_3_REP_2	TP_3_REP_3	TP_3_REP_4	TP_3_REP_5	TP_6_REP_1	TP_6_REP_2	TP_6_REP_3	TP_6_REP_4	TP_6_REP_5	TP_9_REP_1	TP_9_REP_2	TP_9_REP_3	TP_9_REP_4	TP_9_REP_5	TP_12_REP_1	TP_12_REP_2	TP_12_REP_3	TP_12_REP_4	TP_12_REP_5	TP_15_REP_1	TP_15_REP_2	TP_15_REP_3	TP_15_REP_4	TP_15_REP_5	TP_18_REP_1	TP_18_REP_2	TP_18_REP_3	TP_18_REP_4	TP_18_REP_5	TP_21_REP_1	TP_21_REP_2	TP_21_REP_3	TP_21_REP_4	TP_21_REP_5
pTrkB	0.35748441	0.3574844099999999	24.637453	2.3527034656518477	16.790147451145515	80.10143140581846	0.8646347	1.8017770066700345	90.95023	84.20728	70.3141	124.9607	86.19659	201.0293	69.86614	75.59868	78.7096	74.79628	97.089	86.81709	70.8539	71.00282	87.35207	140.4102	85.51615	64.03949	47.56907	70.51013	70.47573	84.68672	75.20014	58.80067	59.29969	71.01702	58.92631	59.35032	60.4125	41.76409	92.65521	28.11797	39.14938	129.0028	85.77623	84.69163	70.77114	75.42969	81.15984	''
pGSK3B	0.04974765214136144	0.1340528240952243	22.898354	2.915508928313156	13.48056018801121	43.67088164861032	0.2816635	1.024546278364513	24.9368	51.2089	22.2017	63.0256	31.4466	204.1443	73.0104	59.0231	121.4055	42.4167	75.6226	56.8960	42.5142	27.4552	52.7057	88.6124	62.9652	36.3348	19.2128	29.3764	28.8303	42.5243	52.8775	26.2001	22.0464	39.1270	26.0433	26.5282	23.2925	26.7715	66.1670	36.1767	25.5762	95.9886	62.2778	54.7382	23.0707	49.6807	50.9357	''
pERK2	0.0893685493968162	0.1340528240952243	22.804392	4.355318026652011	6.20218654747584	37.89914799142842	0.1928243	0.9309666981882931	9.4331	26.5183	52.6923	25.1352	14.2980	93.2804	94.4636	67.6731	183.2925	61.2903	62.1833	82.5845	16.5026	14.3535	60.0785	40.6946	24.9690	40.9582	24.3006	10.2529	6.8116	15.5448	61.8903	35.9639	122.1634	44.9839	19.2087	13.9039	25.7403	36.9954	42.8868	37.0427	28.0007	60.5523	47.5267	30.8913	14.8296	29.9134	42.6101	''

### Sheet: Fig3-BIO_CYCLE-WB-HC-Females
Column1	Column2	Column3	Column4	Column5	Column6	Column7	Column8	Column9	Column10	Column11	Column12	Column13	Column14	Column15	Column16	Column17	Column18	Column19	Column20	Column21	Column22	Column23	Column24	Column25	Column26	Column27	Column28	Column29	Column30	Column31	Column32	Column33	Column34	Column35	Column36	Column37	Column38	Column39	Column40	Column41	Column42	Column43	Column44	Column45	Column46	Column47	Column48	Column49
ID	P_VALUE	Q_VALUE	PERIOD	LAG	AMPLITUDE	OFFSET	MEAN_PERIODICITY	SCATTER	TP_0_REP_1	TP_0_REP_2	TP_0_REP_3	TP_0_REP_4	TP_0_REP_5	TP_3_REP_1	TP_3_REP_2	TP_3_REP_3	TP_3_REP_4	TP_3_REP_5	TP_6_REP_1	TP_6_REP_2	TP_6_REP_3	TP_6_REP_4	TP_6_REP_5	TP_9_REP_1	TP_9_REP_2	TP_9_REP_3	TP_9_REP_4	TP_9_REP_5	TP_12_REP_1	TP_12_REP_2	TP_12_REP_3	TP_12_REP_4	TP_12_REP_5	TP_15_REP_1	TP_15_REP_2	TP_15_REP_3	TP_15_REP_4	TP_15_REP_5	TP_18_REP_1	TP_18_REP_2	TP_18_REP_3	TP_18_REP_4	TP_18_REP_5	TP_21_REP_1	TP_21_REP_2	TP_21_REP_3	TP_21_REP_4	TP_21_REP_5
pTrkB	0.0029490901621443684	0.004423635243216552	23.785074	5.2997169906102455	31.982963645425045	87.25373581832244	0.738253	0.771243494430653	92.7760	126.4738	87.2092	65.7452	160.6480	90.6307	122.3932	69.7089	79.1855	138.0818	132.2674	98.0358	149.3524	92.1748	118.4300	109.9633	204.3065	121.8099	108.5864	122.0880	73.5859	64.4537	54.3884	60.6768	55.1645	52.5610	44.8217	76.6647	51.6262	64.8402	53.0086	72.9164	77.4034	54.6966	86.5305	54.7067	72.3712	101.6675	62.8002	62.3072
pGSK3B	0.0006909536546474282	0.0020728609639422847	23.21083	5.5411776560101575	38.359571811335144	51.80072407470776	0.86268985	0.7305850410835764	17.8670	40.6324	27.6976	28.7685	78.9843	45.5776	115.9825	57.4109	85.4857	195.5434	97.9790	83.0181	64.2848	43.2647	149.0294	48.4367	123.9882	86.9328	62.8321	159.7186	9.0779	16.6662	31.3631	22.5424	30.8924	8.3913	8.0970	20.2664	26.7950	46.8842	14.9599	20.0360	28.6145	15.3177	38.4413	10.4309	19.2014	31.7575	22.9295	47.1358
pERK2	0.41434969000000005	0.41434969000000005	25.44595	17.009364343678026	18.04408656635259	65.35374666234618	0.031403918	1.8798267863167122	24.4326	59.2313	27.0600	30.2589	74.1484	93.9576	112.5451	103.6314	76.3614	113.5046	64.4806	58.8415	30.0340	10.7108	73.1873	71.1541	64.3525	68.4053	5.8734	137.5616	16.7591	40.0953	97.0006	32.0900	150.5475	49.8757	24.0840	13.6610	131.4843	194.2560	87.5835	65.0100	60.9850	146.4110	''	84.6442	57.5457	110.4549	42.3501	63.4591

### Sheet: Fig4-BIO_CYCLE-WB-PFC-Males
Column1	Column2	Column3	Column4	Column5	Column6	Column7	Column8	Column9	Column10	Column11	Column12	Column13	Column14	Column15	Column16	Column17	Column18	Column19	Column20	Column21	Column22	Column23	Column24	Column25	Column26	Column27	Column28	Column29	Column30	Column31	Column32	Column33	Column34	Column35	Column36	Column37	Column38	Column39	Column40	Column41	Column42	Column43	Column44	Column45	Column46	Column47	Column48	Column49
ID	P_VALUE	Q_VALUE	PERIOD	LAG	AMPLITUDE	OFFSET	MEAN_PERIODICITY	SCATTER	TP_0_REP_1	TP_0_REP_2	TP_0_REP_3	TP_0_REP_4	TP_0_REP_5	TP_3_REP_1	TP_3_REP_2	TP_3_REP_3	TP_3_REP_4	TP_3_REP_5	TP_6_REP_1	TP_6_REP_2	TP_6_REP_3	TP_6_REP_4	TP_6_REP_5	TP_9_REP_1	TP_9_REP_2	TP_9_REP_3	TP_9_REP_4	TP_9_REP_5	TP_12_REP_1	TP_12_REP_2	TP_12_REP_3	TP_12_REP_4	TP_12_REP_5	TP_15_REP_1	TP_15_REP_2	TP_15_REP_3	TP_15_REP_4	TP_15_REP_5	TP_18_REP_1	TP_18_REP_2	TP_18_REP_3	TP_18_REP_4	TP_18_REP_5	TP_21_REP_1	TP_21_REP_2	TP_21_REP_3	TP_21_REP_4	TP_21_REP_5
pTrkB	0.0013342936261042633	0.005337174504417053	25.62468	0.0	30.49366151265926	75.87257676824439	0.8139737	0.8321753330967606	169.2941	74.8342	152.9326	''	''	103.4658	121.7016	74.8326	''	''	38.7685	60.0697	70.5719	''	''	47.9470	67.7881	56.9598	41.8476	''	18.8627	84.9829	44.9548	18.5861	86.4460	46.5645	44.6783	46.1196	55.2107	''	46.9231	39.5375	67.9060	192.3799	''	53.3721	39.6615	38.6798	70.6778	''
pGSK3B	0.21781740315613332	0.21781740315613332	24.930677	1.5871362180232358	21.662826520742485	61.04546465290307	0.08018244	0.8397390623239107	94.6958	48.1204	74.1294	''	''	100.3170	104.0034	95.6797	''	''	32.5467	44.6075	72.8515	''	''	64.1519	73.3729	58.1508	45.3616	''	11.2116	70.4891	40.7200	45.4524	64.1970	22.3504	27.1399	39.9339	53.7765	''	41.9952	25.1483	105.2395	150.7199	''	45.5801	30.9711	47.4405	34.8698	''
pERK2	0.06487209	0.09935608384687283	25.600618	0.8148929917178724	20.252642234394465	95.57500640195633	0.28288588	1.3849301112915013	173.1947	86.9997	99.8556	''	''	109.5700	107.9288	82.5012	''	''	115.8004	90.1795	85.0589	''	''	133.6984	99.7297	86.5842	51.4253	''	64.5059	85.6937	114.1631	91.4215	51.2432	79.5010	42.4600	69.0060	62.4794	''	144.7984	70.7619	96.6505	104.4846	''	113.4477	94.5934	64.8847	76.9285	''
pERK1	0.07451706288515463	0.09935608384687283	22.691818	19.14102971311226	8.399376895415685	98.41673682830444	0.21920447	1.3852110349811397	126.0533	64.5407	125.4563	''	''	85.2324	109.5393	105.2283	''	''	62.2888	91.4685	118.4932	''	''	117.5656	102.1448	54.0051	89.3408	''	30.6568	85.3847	99.0301	136.4150	76.2296	98.1605	48.8344	119.2497	98.7487	''	190.0820	83.3954	134.7244	180.3903	''	108.3083	108.9392	62.5233	40.7723	''

### Sheet: Fig4-BIO_CYCLE-WB-PFC-Females
Column1	Column2	Column3	Column4	Column5	Column6	Column7	Column8	Column9	Column10	Column11	Column12	Column13	Column14	Column15	Column16	Column17	Column18	Column19	Column20	Column21	Column22	Column23	Column24	Column25	Column26	Column27	Column28	Column29	Column30	Column31	Column32	Column33	Column34	Column35	Column36	Column37	Column38	Column39	Column40	Column41	Column42	Column43	Column44	Column45	Column46	Column47	Column48	Column49
ID	P_VALUE	Q_VALUE	PERIOD	LAG	AMPLITUDE	OFFSET	MEAN_PERIODICITY	SCATTER	TP_0_REP_1	TP_0_REP_2	TP_0_REP_3	TP_0_REP_4	TP_0_REP_5	TP_3_REP_1	TP_3_REP_2	TP_3_REP_3	TP_3_REP_4	TP_3_REP_5	TP_6_REP_1	TP_6_REP_2	TP_6_REP_3	TP_6_REP_4	TP_6_REP_5	TP_9_REP_1	TP_9_REP_2	TP_9_REP_3	TP_9_REP_4	TP_9_REP_5	TP_12_REP_1	TP_12_REP_2	TP_12_REP_3	TP_12_REP_4	TP_12_REP_5	TP_15_REP_1	TP_15_REP_2	TP_15_REP_3	TP_15_REP_4	TP_15_REP_5	TP_18_REP_1	TP_18_REP_2	TP_18_REP_3	TP_18_REP_4	TP_18_REP_5	TP_21_REP_1	TP_21_REP_2	TP_21_REP_3	TP_21_REP_4	TP_21_REP_5
pTrkB	0.20820968999999998	0.41641937999999995	22.791874	6.166646977597515	10.535040199934365	83.6516551165297	0.32423744	1.6084257529571122	22.6668	98.1002	42.1626	68.9783	''	70.1274	119.0227	74.5694	78.5918	157.6887	96.0961	123.9693	86.5832	52.3336	115.1453	94.6373	98.6875	101.0344	61.7340	114.7486	52.5344	61.5289	70.9315	48.6059	116.3032	43.7773	78.1957	68.8375	100.8146	54.0385	84.7204	103.9570	56.1079	97.2012	78.5898	70.3503	98.9254	84.8238	66.8536	63.3132
pGSK3B	0.0012316707705420475	0.00492668308216819	23.190863	5.905504681936463	25.680032136856283	58.819978516934256	0.8208021	0.9887877280581914	24.0391	88.8732	33.2418	35.5735	''	49.9368	101.1367	60.3544	92.0073	196.5648	63.1047	102.6529	75.1548	48.3352	125.1871	66.7886	93.3035	111.6412	55.2334	160.6815	42.3710	28.5402	41.3511	25.1286	83.0773	30.3653	38.3622	52.3029	43.2023	33.9180	65.8755	29.2104	36.9250	30.9052	35.2495	36.5880	51.5937	69.5403	28.4052	28.9915
pERK2	0.31817486033173575	0.424233147108981	23.803318	4.92494044309454	3.954324470541523	75.87220777854762	0.04768798	1.642931858732028	23.9092	105.8201	30.0017	63.5762	''	83.5584	85.5137	86.7866	100.4856	143.6558	72.9790	129.1086	70.7790	62.6389	67.9801	66.8394	81.4728	106.3996	35.4042	93.4958	45.9623	53.3801	80.7433	37.9009	71.3805	78.4428	101.3209	64.8607	70.9490	79.3282	120.1798	83.2423	41.1648	92.5588	55.5058	71.0760	89.8994	68.8102	50.0432	64.2434
pERK1	0.6169300519056891	0.6169300519056891	25.55003	16.67229547954258	21.7494899564129	80.00020577535948	0.013869314	1.8151844611707355	33.4870	99.6805	67.0408	46.7782	''	100.1999	77.1520	86.5667	109.3377	126.7438	76.6851	131.1594	80.5125	63.8489	84.5350	65.9183	77.5165	100.7961	31.1704	81.3875	62.8561	101.9984	95.6517	45.4619	123.5611	110.9870	146.3967	77.2320	80.1755	88.1554	157.3354	113.2518	46.6492	124.2915	69.5382	84.7111	112.2962	73.5302	103.9779	74.9799
