## Supplementary Information File 4 for "Molecular signaling associated with antidepressant actions exhibits diurnal fluctuations in the prefrontal cortex and hippocampus of adult male and female mice"

### Sheet: Fig 1 - Gene expression HC
excel_file	sheet	Sex	Marker	y_variable	Mesor beta_0	beta_c	beta_s	Amplitude	Acrophase (hours)	F	p_value	r_squared	n_points			shapiro_stat	shapiro_p	bp_stat	bp_p	durbin_watson
GGH02-CosinorAnalysis - 01122025.xlsx	PCR - HPC	Males	cFos	EΔΔCq	2.38033	0.738151	1.41859	1.59914	19.8327	3.44821	0.0429629	0.164607	38			0.657218	3.61666e-08	2.88546	0.236281	1.33157
GGH02-CosinorAnalysis - 01122025.xlsx	PCR - HPC	Males	Arc	EΔΔCq	1.82965	0.134373	0.931646	0.941287	18.5472	12.8698	6.07158e-05	0.416905	39			0.933504	0.023313	5.58268	0.061339	1.83734
GGH02-CosinorAnalysis - 01122025.xlsx	PCR - HPC	Males	Nr4a1	EΔΔCq	1.78597	0.206071	0.857966	0.882367	18.9004	8.20261	0.00116066	0.313045	39			0.904665	0.00301013	5.12552	0.0770915	1.94292
GGH02-CosinorAnalysis - 01122025.xlsx	PCR - HPC	Males	Dusp1	EΔΔCq	1.77655	0.311381	0.764741	0.825703	19.477	4.73906	0.0148936	0.208411	39			0.693424	9.90868e-08	2.80127	0.24644	1.37102
GGH02-CosinorAnalysis - 01122025.xlsx	PCR - HPC	Males	Dusp5	EΔΔCq	1.89821	-0.195744	0.545939	0.57997	16.685	7.09703	0.00252175	0.282784	39			0.978698	0.656245	3.64267	0.161809	2.31598
GGH02-CosinorAnalysis - 01122025.xlsx	PCR - HPC	Males	Dusp6	EΔΔCq	1.55481	0.0947176	0.639303	0.646281	18.5618	23.8692	2.51655e-07	0.570089	39			0.970822	0.397862	2.68654	0.260991	2.18055
GGH02-CosinorAnalysis - 01122025.xlsx	PCR - HPC	Females	cFos	EΔΔCq	1.66118	0.399893	0.73988	0.841033	19.8927	12.5528	6.89931e-05	0.404241	40			0.870009	0.000286211	5.58811	0.0611728	1.36947
GGH02-CosinorAnalysis - 01122025.xlsx	PCR - HPC	Females	Arc	EΔΔCq	1.52627	-0.0529722	0.570342	0.572796	17.6462	12.5398	6.95325e-05	0.40399	40			0.939755	0.0339293	4.8732	0.0874575	1.97436
GGH02-CosinorAnalysis - 01122025.xlsx	PCR - HPC	Females	Nr4a1	EΔΔCq	1.52417	0.0714043	0.511266	0.516228	18.53	7.41981	0.00195204	0.28626	40			0.961202	0.184085	11.7901	0.00275311	2.00084
GGH02-CosinorAnalysis - 01122025.xlsx	PCR - HPC	Females	Dusp1	EΔΔCq	1.49583	0.0183149	0.518124	0.518448	18.135	11.99	9.67745e-05	0.393244	40			0.928982	0.0149223	4.41089	0.110201	1.54603
GGH02-CosinorAnalysis - 01122025.xlsx	PCR - HPC	Females	Dusp5	EΔΔCq	1.23725	-0.0956907	0.168936	0.194155	16.0314	4.64762	0.0158237	0.200782	40			0.973484	0.460595	4.57532	0.101504	2.58052
GGH02-CosinorAnalysis - 01122025.xlsx	PCR - HPC	Females	Dusp6	EΔΔCq	1.32055	0.0130844	0.472736	0.472917	18.1057	19.0633	2.03963e-06	0.507498	40			0.965716	0.261228	10.981	0.00412582	2.72306

### Sheet: Fig 2 - Gene expression PFC
excel_file	sheet	Sex	Marker	y_variable	Mesor beta_0	beta_c	beta_s	Amplitude	Acrophase (hours)	F	p_value	r_squared	n_points			shapiro_stat	shapiro_p	bp_stat	bp_p	durbin_watson
GGH02-CosinorAnalysis - 01122025.xlsx	PCR - PFC	Males	cFos	EΔΔCq	2.13403	0.188463	1.732	1.74222	18.414	14.1126	3.20341e-05	0.446423	38			0.969576	0.380416	11.627	0.00298696	1.93907
GGH02-CosinorAnalysis - 01122025.xlsx	PCR - PFC	Males	Arc	EΔΔCq	2.20454	0.553397	1.693	1.78115	19.2067	23.4109	4.0472e-07	0.579322	37			0.989186	0.971631	7.2639	0.0264646	2.20711
GGH02-CosinorAnalysis - 01122025.xlsx	PCR - PFC	Males	Nr4a1	EΔΔCq	3.26221	0.906414	2.47061	2.63164	19.3431	17.5874	5.16446e-06	0.501245	38			0.942217	0.049456	6.63203	0.0362972	1.78623
GGH02-CosinorAnalysis - 01122025.xlsx	PCR - PFC	Males	Dusp1	EΔΔCq	2.25769	0.153796	1.45784	1.46593	18.4015	14.3453	2.81757e-05	0.450468	38			0.977222	0.618982	12.592	0.00184369	1.45687
GGH02-CosinorAnalysis - 01122025.xlsx	PCR - PFC	Males	Dusp5	EΔΔCq	1.78623	0.217476	0.987329	1.011	18.8281	28.0498	5.36593e-08	0.615805	38			0.97125	0.426346	8.10074	0.0174159	2.46555
GGH02-CosinorAnalysis - 01122025.xlsx	PCR - PFC	Males	Dusp6	EΔΔCq	1.4233	0.288254	0.744982	0.798805	19.4102	45.7738	1.70508e-10	0.723424	38			0.962205	0.223765	4.30514	0.116185	1.81525
GGH02-CosinorAnalysis - 01122025.xlsx	PCR - PFC	Females	cFos	EΔΔCq	4.34505	1.46541	4.03323	4.2912	19.3312	28.6279	5.13711e-08	0.627421	37			0.96584	0.307202	12.6055	0.00183131	1.73562
GGH02-CosinorAnalysis - 01122025.xlsx	PCR - PFC	Females	Arc	EΔΔCq	4.01665	1.12549	3.59977	3.77161	19.1575	29.4584	3.78046e-08	0.634081	37			0.951803	0.110323	11.2024	0.00369345	1.73098
GGH02-CosinorAnalysis - 01122025.xlsx	PCR - PFC	Females	Nr4a1	EΔΔCq	3.4665	1.19006	2.83806	3.07747	19.5166	21.6322	8.69963e-07	0.559952	37			0.932767	0.0273007	10.913	0.0042685	1.70141
GGH02-CosinorAnalysis - 01122025.xlsx	PCR - PFC	Females	Dusp1	EΔΔCq	2.51298	0.39587	1.75977	1.80375	18.8452	28.0211	6.45003e-08	0.622399	37			0.96096	0.216664	15.0583	0.000537206	1.20852
GGH02-CosinorAnalysis - 01122025.xlsx	PCR - PFC	Females	Dusp5	EΔΔCq	2.14837	0.232008	1.21399	1.23596	18.7213	25.2934	1.8664e-07	0.598046	37			0.975545	0.577795	8.85557	0.0119409	1.44629
GGH02-CosinorAnalysis - 01122025.xlsx	PCR - PFC	Females	Dusp6	EΔΔCq	2.14707	0.422516	1.29891	1.3659	19.2013	37.24	2.71767e-09	0.686578	37			0.945985	0.0716638	9.21495	0.00997696	1.12864

### Sheet: Fig 3 - Prot Phosph HC 
excel_file	sheet	Sex	Marker	y_variable	Mesor beta_0	beta_c	beta_s	Amplitude	Acrophase (hours)	F	p_value	r_squared	n_points			shapiro_stat	shapiro_p	bp_stat	bp_p	durbin_watson
GGH02-CosinorAnalysis - 01122025.xlsx	WB - HPC	Males	pTrkB	% of ZT3	79.6464	12.2644	-9.80987	15.705	2.57701	3.09375	0.0575619	0.146667	39			0.826001	3.02475e-05	1.07783	0.583381	2.17358
GGH02-CosinorAnalysis - 01122025.xlsx	WB - HPC	Males	pGSK3B	% of ZT3	50.3813	13.4638	-11.3348	17.5998	2.67287	2.92105	0.0667423	0.139623	39			0.804664	1.05025e-05	2.99124	0.22411	2.08064
GGH02-CosinorAnalysis - 01122025.xlsx	WB - HPC	Males	pERK2	% of ZT3	44.0651	7.59387	-13.0729	15.1185	3.98989	1.97503	0.153508	0.098875	39			0.86105	0.000201402	2.12765	0.345134	1.51536
GGH02-CosinorAnalysis - 01122025.xlsx	WB - HPC	Females	pTrkB	% of ZT3	89.6765	7.57287	-30.7544	31.6731	5.07779	12.7763	6.04234e-05	0.408497	40			0.914052	0.00503081	1.96228	0.374883	2.1101
GGH02-CosinorAnalysis - 01122025.xlsx	WB - HPC	Females	pGSK3B	% of ZT3	52.0809	5.55324	-42.174	42.538	5.49992	15.721	1.14359e-05	0.459396	40			0.912543	0.00452283	5.56309	0.0619427	2.23927
GGH02-CosinorAnalysis - 01122025.xlsx	WB - HPC	Females	pERK2	% of ZT3	71.1647	-2.61221	7.39425	7.8421	16.7029	0.300922	0.741979	0.016443	39			0.960962	0.191995	5.51802	0.0633544	1.92488

### Sheet: Fig 4 - Prot Phosph PFC
excel_file	sheet	Sex	Marker	y_variable	Mesor beta_0	beta_c	beta_s	Amplitude	Acrophase (hours)	F	p_value	r_squared	n_points			shapiro_stat	shapiro_p	bp_stat	bp_p	durbin_watson
GGH02-CosinorAnalysis - 01122025.xlsx	WB - PFC	Males	pTrkB	% of ZT3	71.752	26.2139	-2.95266	26.3797	0.428437	3.58581	0.0415839	0.209871	30			0.87509	0.00217891	3.43668	0.179364	1.97341
GGH02-CosinorAnalysis - 01122025.xlsx	WB - PFC	Males	pGSK3B	% of ZT3	60.4486	13.2211	-7.28873	15.0971	1.92451	1.83744	0.178585	0.119801	30			0.896256	0.0068102	2.99081	0.224157	1.6019
GGH02-CosinorAnalysis - 01122025.xlsx	WB - PFC	Males	pERK2	% of ZT3	93.3194	14.605	-6.14705	15.8459	1.5217	2.54264	0.0973376	0.158493	30			0.932723	0.0580233	0.537102	0.764486	1.88602
GGH02-CosinorAnalysis - 01122025.xlsx	WB - PFC	Males	pERK1	% of ZT3	98.2263	4.68588	11.187	12.1288	19.5152	0.826157	0.448492	0.0576678	30			0.978025	0.770949	5.03444	0.0806837	1.86716
GGH02-CosinorAnalysis - 01122025.xlsx	WB - PFC	Females	pTrkB	% of ZT3	81.4843	0.600121	-11.1951	11.2112	5.79544	1.77697	0.183667	0.0898504	39			0.986043	0.901584	2.69971	0.259278	2.37624
GGH02-CosinorAnalysis - 01122025.xlsx	WB - PFC	Females	pGSK3B	% of ZT3	62.0007	2.31539	-31.1208	31.2068	5.71634	9.44144	0.000505337	0.344058	39			0.895966	0.00169401	4.18799	0.123194	2.42079
GGH02-CosinorAnalysis - 01122025.xlsx	WB - PFC	Females	pERK2	% of ZT3	75.239	2.92295	-5.65544	6.36613	4.17789	0.570742	0.570136	0.0307334	39			0.98817	0.949304	2.00286	0.367354	2.16284
GGH02-CosinorAnalysis - 01122025.xlsx	WB - PFC	Females	pERK1	% of ZT3	87.9979	-1.63552	7.09811	7.2841	17.135	0.610342	0.54869	0.0327958	39			0.980161	0.709426	0.736267	0.692025	2.22463

### Sheet: Fig S5-Gene expression PFC-Add.
excel_file	sheet	Sex	Marker	y_variable	Mesor beta_0	beta_c	beta_s	Amplitude	Acrophase (hours)	F	p_value	r_squared	n_points			shapiro_stat	shapiro_p	bp_stat	bp_p	durbin_watson
GGH02-CosinorAnalysis - 01122025.xlsx	PCR - PFC - Common Calibrator	Males	cFos	EΔΔCq	3.51368	0.103914	3.10532	3.10706	18.1278	13.6959	4.04074e-05	0.439029	38			0.955196	0.132118	10.2757	0.00587028	2.20928
GGH02-CosinorAnalysis - 01122025.xlsx	PCR - PFC - Common Calibrator	Males	Arc	EΔΔCq	3.05364	0.441903	2.65692	2.69342	18.6295	23.7413	3.52404e-07	0.582733	37			0.981917	0.796315	10.2846	0.00584409	2.44789
GGH02-CosinorAnalysis - 01122025.xlsx	PCR - PFC - Common Calibrator	Males	Nr4a1	EΔΔCq	3.16415	0.544307	2.64056	2.69608	18.7765	19.2312	2.31765e-06	0.523566	38			0.966539	0.307119	13.6282	0.00109819	2.00453
GGH02-CosinorAnalysis - 01122025.xlsx	PCR - PFC - Common Calibrator	Males	Dusp1	EΔΔCq	2.1574	-0.0573673	1.58373	1.58477	17.8617	17.8645	4.50024e-06	0.505153	38			0.983909	0.848932	8.31269	0.0156647	1.58413
GGH02-CosinorAnalysis - 01122025.xlsx	PCR - PFC - Common Calibrator	Males	Dusp5	EΔΔCq	1.38848	0.051044	0.912489	0.913915	18.2134	28.9772	3.77113e-08	0.623471	38			0.968096	0.34309	5.74683	0.0565057	2.44867
GGH02-CosinorAnalysis - 01122025.xlsx	PCR - PFC - Common Calibrator	Males	Dusp6	EΔΔCq	1.11418	0.159848	0.715633	0.733268	18.8394	31.4948	1.49812e-08	0.642819	38			0.974027	0.510952	6.41065	0.0405457	1.97041
GGH02-CosinorAnalysis - 01122025.xlsx	PCR - PFC - Common Calibrator	Females	cFos	EΔΔCq	4.06168	1.54322	3.38307	3.71843	19.6347	26.4871	1.16279e-07	0.60908	37			0.961425	0.224113	11.6375	0.00297128	1.69829
GGH02-CosinorAnalysis - 01122025.xlsx	PCR - PFC - Common Calibrator	Females	Arc	EΔΔCq	3.75999	1.37711	2.93037	3.23783	19.6781	25.652	1.61681e-07	0.601426	37			0.956144	0.152175	11.8051	0.00273248	1.59987
GGH02-CosinorAnalysis - 01122025.xlsx	PCR - PFC - Common Calibrator	Females	Nr4a1	EΔΔCq	4.73113	2.00835	3.42022	3.96628	20.0281	16.9959	7.64518e-06	0.499939	37			0.955298	0.142948	11.2363	0.00363127	1.54914
GGH02-CosinorAnalysis - 01122025.xlsx	PCR - PFC - Common Calibrator	Females	Dusp1	EΔΔCq	3.01129	0.674344	1.72221	1.84953	19.4255	24.7489	2.32626e-07	0.592804	37			0.882783	0.00101336	5.90576	0.0521893	1.67566
GGH02-CosinorAnalysis - 01122025.xlsx	PCR - PFC - Common Calibrator	Females	Dusp5	EΔΔCq	3.00913	0.59313	1.29836	1.42742	19.6368	21.218	1.04489e-06	0.555184	37			0.979864	0.726827	8.89206	0.011725	1.50133
GGH02-CosinorAnalysis - 01122025.xlsx	PCR - PFC - Common Calibrator	Females	Dusp6	EΔΔCq	2.87627	0.72418	1.35402	1.53551	19.876	37.9152	2.20222e-09	0.690432	37			0.962757	0.246741	8.24032	0.0162419	1.73175

### Sheet: Full Data Table (All tabs)
excel_file	sheet	Sex	Marker	y_variable	Mesor beta_0	beta_c	beta_s	Amplitude	Acrophase (hours)	F	p_value	r_squared	n_points			shapiro_stat	shapiro_p	bp_stat	bp_p	durbin_watson
GGH02-CosinorAnalysis - 01122025.xlsx	PCR - HPC	Males	cFos	EΔΔCq	2.38033	0.738151	1.41859	1.59914	19.8327	3.44821	0.0429629	0.164607	38			0.657218	3.61666e-08	2.88546	0.236281	1.33157
GGH02-CosinorAnalysis - 01122025.xlsx	PCR - HPC	Males	Arc	EΔΔCq	1.82965	0.134373	0.931646	0.941287	18.5472	12.8698	6.07158e-05	0.416905	39			0.933504	0.023313	5.58268	0.061339	1.83734
GGH02-CosinorAnalysis - 01122025.xlsx	PCR - HPC	Males	Nr4a1	EΔΔCq	1.78597	0.206071	0.857966	0.882367	18.9004	8.20261	0.00116066	0.313045	39			0.904665	0.00301013	5.12552	0.0770915	1.94292
GGH02-CosinorAnalysis - 01122025.xlsx	PCR - HPC	Males	Dusp1	EΔΔCq	1.77655	0.311381	0.764741	0.825703	19.477	4.73906	0.0148936	0.208411	39			0.693424	9.90868e-08	2.80127	0.24644	1.37102
GGH02-CosinorAnalysis - 01122025.xlsx	PCR - HPC	Males	Dusp5	EΔΔCq	1.89821	-0.195744	0.545939	0.57997	16.685	7.09703	0.00252175	0.282784	39			0.978698	0.656245	3.64267	0.161809	2.31598
GGH02-CosinorAnalysis - 01122025.xlsx	PCR - HPC	Males	Dusp6	EΔΔCq	1.55481	0.0947176	0.639303	0.646281	18.5618	23.8692	2.51655e-07	0.570089	39			0.970822	0.397862	2.68654	0.260991	2.18055
GGH02-CosinorAnalysis - 01122025.xlsx	PCR - HPC	Females	cFos	EΔΔCq	1.66118	0.399893	0.73988	0.841033	19.8927	12.5528	6.89931e-05	0.404241	40			0.870009	0.000286211	5.58811	0.0611728	1.36947
GGH02-CosinorAnalysis - 01122025.xlsx	PCR - HPC	Females	Arc	EΔΔCq	1.52627	-0.0529722	0.570342	0.572796	17.6462	12.5398	6.95325e-05	0.40399	40			0.939755	0.0339293	4.8732	0.0874575	1.97436
GGH02-CosinorAnalysis - 01122025.xlsx	PCR - HPC	Females	Nr4a1	EΔΔCq	1.52417	0.0714043	0.511266	0.516228	18.53	7.41981	0.00195204	0.28626	40			0.961202	0.184085	11.7901	0.00275311	2.00084
GGH02-CosinorAnalysis - 01122025.xlsx	PCR - HPC	Females	Dusp1	EΔΔCq	1.49583	0.0183149	0.518124	0.518448	18.135	11.99	9.67745e-05	0.393244	40			0.928982	0.0149223	4.41089	0.110201	1.54603
GGH02-CosinorAnalysis - 01122025.xlsx	PCR - HPC	Females	Dusp5	EΔΔCq	1.23725	-0.0956907	0.168936	0.194155	16.0314	4.64762	0.0158237	0.200782	40			0.973484	0.460595	4.57532	0.101504	2.58052
GGH02-CosinorAnalysis - 01122025.xlsx	PCR - HPC	Females	Dusp6	EΔΔCq	1.32055	0.0130844	0.472736	0.472917	18.1057	19.0633	2.03963e-06	0.507498	40			0.965716	0.261228	10.981	0.00412582	2.72306
GGH02-CosinorAnalysis - 01122025.xlsx	PCR - PFC	Males	cFos	EΔΔCq	2.13403	0.188463	1.732	1.74222	18.414	14.1126	3.20341e-05	0.446423	38			0.969576	0.380416	11.627	0.00298696	1.93907
GGH02-CosinorAnalysis - 01122025.xlsx	PCR - PFC	Males	Arc	EΔΔCq	2.20454	0.553397	1.693	1.78115	19.2067	23.4109	4.0472e-07	0.579322	37			0.989186	0.971631	7.2639	0.0264646	2.20711
GGH02-CosinorAnalysis - 01122025.xlsx	PCR - PFC	Males	Nr4a1	EΔΔCq	3.26221	0.906414	2.47061	2.63164	19.3431	17.5874	5.16446e-06	0.501245	38			0.942217	0.049456	6.63203	0.0362972	1.78623
GGH02-CosinorAnalysis - 01122025.xlsx	PCR - PFC	Males	Dusp1	EΔΔCq	2.25769	0.153796	1.45784	1.46593	18.4015	14.3453	2.81757e-05	0.450468	38			0.977222	0.618982	12.592	0.00184369	1.45687
GGH02-CosinorAnalysis - 01122025.xlsx	PCR - PFC	Males	Dusp5	EΔΔCq	1.78623	0.217476	0.987329	1.011	18.8281	28.0498	5.36593e-08	0.615805	38			0.97125	0.426346	8.10074	0.0174159	2.46555
GGH02-CosinorAnalysis - 01122025.xlsx	PCR - PFC	Males	Dusp6	EΔΔCq	1.4233	0.288254	0.744982	0.798805	19.4102	45.7738	1.70508e-10	0.723424	38			0.962205	0.223765	4.30514	0.116185	1.81525
GGH02-CosinorAnalysis - 01122025.xlsx	PCR - PFC	Females	cFos	EΔΔCq	4.34505	1.46541	4.03323	4.2912	19.3312	28.6279	5.13711e-08	0.627421	37			0.96584	0.307202	12.6055	0.00183131	1.73562
GGH02-CosinorAnalysis - 01122025.xlsx	PCR - PFC	Females	Arc	EΔΔCq	4.01665	1.12549	3.59977	3.77161	19.1575	29.4584	3.78046e-08	0.634081	37			0.951803	0.110323	11.2024	0.00369345	1.73098
GGH02-CosinorAnalysis - 01122025.xlsx	PCR - PFC	Females	Nr4a1	EΔΔCq	3.4665	1.19006	2.83806	3.07747	19.5166	21.6322	8.69963e-07	0.559952	37			0.932767	0.0273007	10.913	0.0042685	1.70141
GGH02-CosinorAnalysis - 01122025.xlsx	PCR - PFC	Females	Dusp1	EΔΔCq	2.51298	0.39587	1.75977	1.80375	18.8452	28.0211	6.45003e-08	0.622399	37			0.96096	0.216664	15.0583	0.000537206	1.20852
GGH02-CosinorAnalysis - 01122025.xlsx	PCR - PFC	Females	Dusp5	EΔΔCq	2.14837	0.232008	1.21399	1.23596	18.7213	25.2934	1.8664e-07	0.598046	37			0.975545	0.577795	8.85557	0.0119409	1.44629
GGH02-CosinorAnalysis - 01122025.xlsx	PCR - PFC	Females	Dusp6	EΔΔCq	2.14707	0.422516	1.29891	1.3659	19.2013	37.24	2.71767e-09	0.686578	37			0.945985	0.0716638	9.21495	0.00997696	1.12864
GGH02-CosinorAnalysis - 01122025.xlsx	WB - HPC	Males	pTrkB	% of ZT3	79.6464	12.2644	-9.80987	15.705	2.57701	3.09375	0.0575619	0.146667	39			0.826001	3.02475e-05	1.07783	0.583381	2.17358
GGH02-CosinorAnalysis - 01122025.xlsx	WB - HPC	Males	pGSK3B	% of ZT3	50.3813	13.4638	-11.3348	17.5998	2.67287	2.92105	0.0667423	0.139623	39			0.804664	1.05025e-05	2.99124	0.22411	2.08064
GGH02-CosinorAnalysis - 01122025.xlsx	WB - HPC	Males	pERK2	% of ZT3	44.0651	7.59387	-13.0729	15.1185	3.98989	1.97503	0.153508	0.098875	39			0.86105	0.000201402	2.12765	0.345134	1.51536
GGH02-CosinorAnalysis - 01122025.xlsx	WB - HPC	Females	pTrkB	% of ZT3	89.6765	7.57287	-30.7544	31.6731	5.07779	12.7763	6.04234e-05	0.408497	40			0.914052	0.00503081	1.96228	0.374883	2.1101
GGH02-CosinorAnalysis - 01122025.xlsx	WB - HPC	Females	pGSK3B	% of ZT3	52.0809	5.55324	-42.174	42.538	5.49992	15.721	1.14359e-05	0.459396	40			0.912543	0.00452283	5.56309	0.0619427	2.23927
GGH02-CosinorAnalysis - 01122025.xlsx	WB - HPC	Females	pERK2	% of ZT3	71.1647	-2.61221	7.39425	7.8421	16.7029	0.300922	0.741979	0.016443	39			0.960962	0.191995	5.51802	0.0633544	1.92488
GGH02-CosinorAnalysis - 01122025.xlsx	WB - PFC	Males	pTrkB	% of ZT3	71.752	26.2139	-2.95266	26.3797	0.428437	3.58581	0.0415839	0.209871	30			0.87509	0.00217891	3.43668	0.179364	1.97341
GGH02-CosinorAnalysis - 01122025.xlsx	WB - PFC	Males	pGSK3B	% of ZT3	60.4486	13.2211	-7.28873	15.0971	1.92451	1.83744	0.178585	0.119801	30			0.896256	0.0068102	2.99081	0.224157	1.6019
GGH02-CosinorAnalysis - 01122025.xlsx	WB - PFC	Males	pERK2	% of ZT3	93.3194	14.605	-6.14705	15.8459	1.5217	2.54264	0.0973376	0.158493	30			0.932723	0.0580233	0.537102	0.764486	1.88602
GGH02-CosinorAnalysis - 01122025.xlsx	WB - PFC	Males	pERK1	% of ZT3	98.2263	4.68588	11.187	12.1288	19.5152	0.826157	0.448492	0.0576678	30			0.978025	0.770949	5.03444	0.0806837	1.86716
GGH02-CosinorAnalysis - 01122025.xlsx	WB - PFC	Females	pTrkB	% of ZT3	81.4843	0.600121	-11.1951	11.2112	5.79544	1.77697	0.183667	0.0898504	39			0.986043	0.901584	2.69971	0.259278	2.37624
GGH02-CosinorAnalysis - 01122025.xlsx	WB - PFC	Females	pGSK3B	% of ZT3	62.0007	2.31539	-31.1208	31.2068	5.71634	9.44144	0.000505337	0.344058	39			0.895966	0.00169401	4.18799	0.123194	2.42079
GGH02-CosinorAnalysis - 01122025.xlsx	WB - PFC	Females	pERK2	% of ZT3	75.239	2.92295	-5.65544	6.36613	4.17789	0.570742	0.570136	0.0307334	39			0.98817	0.949304	2.00286	0.367354	2.16284
GGH02-CosinorAnalysis - 01122025.xlsx	WB - PFC	Females	pERK1	% of ZT3	87.9979	-1.63552	7.09811	7.2841	17.135	0.610342	0.54869	0.0327958	39			0.980161	0.709426	0.736267	0.692025	2.22463
GGH02-CosinorAnalysis - 01122025.xlsx	PCR - PFC - Common Calibrator	Males	cFos	EΔΔCq	3.51368	0.103914	3.10532	3.10706	18.1278	13.6959	4.04074e-05	0.439029	38			0.955196	0.132118	10.2757	0.00587028	2.20928
GGH02-CosinorAnalysis - 01122025.xlsx	PCR - PFC - Common Calibrator	Males	Arc	EΔΔCq	3.05364	0.441903	2.65692	2.69342	18.6295	23.7413	3.52404e-07	0.582733	37			0.981917	0.796315	10.2846	0.00584409	2.44789
GGH02-CosinorAnalysis - 01122025.xlsx	PCR - PFC - Common Calibrator	Males	Nr4a1	EΔΔCq	3.16415	0.544307	2.64056	2.69608	18.7765	19.2312	2.31765e-06	0.523566	38			0.966539	0.307119	13.6282	0.00109819	2.00453
GGH02-CosinorAnalysis - 01122025.xlsx	PCR - PFC - Common Calibrator	Males	Dusp1	EΔΔCq	2.1574	-0.0573673	1.58373	1.58477	17.8617	17.8645	4.50024e-06	0.505153	38			0.983909	0.848932	8.31269	0.0156647	1.58413
GGH02-CosinorAnalysis - 01122025.xlsx	PCR - PFC - Common Calibrator	Males	Dusp5	EΔΔCq	1.38848	0.051044	0.912489	0.913915	18.2134	28.9772	3.77113e-08	0.623471	38			0.968096	0.34309	5.74683	0.0565057	2.44867
GGH02-CosinorAnalysis - 01122025.xlsx	PCR - PFC - Common Calibrator	Males	Dusp6	EΔΔCq	1.11418	0.159848	0.715633	0.733268	18.8394	31.4948	1.49812e-08	0.642819	38			0.974027	0.510952	6.41065	0.0405457	1.97041
GGH02-CosinorAnalysis - 01122025.xlsx	PCR - PFC - Common Calibrator	Females	cFos	EΔΔCq	4.06168	1.54322	3.38307	3.71843	19.6347	26.4871	1.16279e-07	0.60908	37			0.961425	0.224113	11.6375	0.00297128	1.69829
GGH02-CosinorAnalysis - 01122025.xlsx	PCR - PFC - Common Calibrator	Females	Arc	EΔΔCq	3.75999	1.37711	2.93037	3.23783	19.6781	25.652	1.61681e-07	0.601426	37			0.956144	0.152175	11.8051	0.00273248	1.59987
GGH02-CosinorAnalysis - 01122025.xlsx	PCR - PFC - Common Calibrator	Females	Nr4a1	EΔΔCq	4.73113	2.00835	3.42022	3.96628	20.0281	16.9959	7.64518e-06	0.499939	37			0.955298	0.142948	11.2363	0.00363127	1.54914
GGH02-CosinorAnalysis - 01122025.xlsx	PCR - PFC - Common Calibrator	Females	Dusp1	EΔΔCq	3.01129	0.674344	1.72221	1.84953	19.4255	24.7489	2.32626e-07	0.592804	37			0.882783	0.00101336	5.90576	0.0521893	1.67566
GGH02-CosinorAnalysis - 01122025.xlsx	PCR - PFC - Common Calibrator	Females	Dusp5	EΔΔCq	3.00913	0.59313	1.29836	1.42742	19.6368	21.218	1.04489e-06	0.555184	37			0.979864	0.726827	8.89206	0.011725	1.50133
GGH02-CosinorAnalysis - 01122025.xlsx	PCR - PFC - Common Calibrator	Females	Dusp6	EΔΔCq	2.87627	0.72418	1.35402	1.53551	19.876	37.9152	2.20222e-09	0.690432	37			0.962757	0.246741	8.24032	0.0162419	1.73175
